# Bacteria have numerous phage-plasmid families with conserved phage and variable plasmid gene repertoires

**DOI:** 10.1101/2020.11.09.375378

**Authors:** Eugen Pfeifer, Jorge A. Moura de Sousa, Marie Touchon, Eduardo P.C. Rocha

## Abstract

Plasmids and temperate phages are mobile genetic elements driving bacterial evolution. They are usually regarded as very distinct. However, some elements, termed phage-plasmids, are known to be both plasmids and phages, *e*.*g*. P1, N15 or SSU5. The number, distribution, relatedness and characteristics of these phage-plasmids are poorly known. Here, we screened for these elements among ca. 14000 phages and plasmids and identified 780 phage-plasmids across very diverse bacterial phyla. We grouped 92% of them by similarity of gene repertoires to define 8 families and 18 other broader communities of elements. The existence of these large groups suggests that phage-plasmids are ancient. Their gene repertoires are large, the average element is larger than an average phage or plasmid, and they include slightly more homologs to phages than to plasmids. We analyzed the pangenomes and the genetic organization of each group of phage-plasmids and found the key phage genes to be conserved and co-localized within families, whereas genes with homologs in plasmids are much more variable and include most accessory genes. Phage-plasmids are a sizeable fraction of all phages and plasmids and could have key roles in bridging the genetic divide between phages and other mobile genetic elements.
