## supplemental_table_3 for "Bacteria have numerous phage-plasmid families with conserved phage and variable plasmid gene repertoires"

### Sheet: Sheet1
HMM_ID	Database	Annotation
VOG5052	pVOG	partition protein ParB [n=1]; ParB [n=1];
VOG3586	pVOG	putative chromosome partitioning protein [n=1]; chromosome partitioning protein gp35 [n=1]; gp68 [n=1]; gp57 [n=1];
VOG3044	pVOG	hypothetical protein [n=4]; gp49 [n=1]; partitioning protein-like protein [n=1]; ParB-like domain protein [n=1]; gp43 [n=1]; ORF017 [n=1]; ORF016 [n=1];
VOG1931	pVOG	hypothetical protein [n=13]; gp5 [n=7]; ParB [n=3]; ParB-like nuclease domain protein [n=3]; transcriptional regulator [n=3]; ParB-like partition protein [n=2]; ORF013 [n=2]; ParB-like domain protein [n=2]; ParB-like nuclease domain [n=1]; ectoine synthase/ParB multidomain protein [n=1]; co-activator of prophage gene expression IbrB [n=1]; gp4 [n=1]; co-activator of prophage gene expression [n=1]…
VOG1647	pVOG	ParB [n=8]; gp38 [n=3]; ParB dsDNA partitioning protein [n=2]; dsDNA partitioning protein [n=2]; hypothetical protein [n=1]; gp36 [n=1]; gp37 [n=1]; gp39 [n=1];
VOG1013	pVOG	hypothetical protein [n=19]; plasmid segregation protein [n=5]; segregation protein ParM-like protein [n=2]; putative segregation protein [n=2]; putative ParM [n=2]; putative plasmid segregation protein [n=2]; ParM [n=2]; gp506 [n=1]; gp27.9 [n=1]; putative segregation protein ParM-like protein [n=1]; hypothetical phage protein [n=1]; mreB-like rod determination protein [n=1]; putative ATPase [n=…
VOG0985	pVOG	ParA [n=13]; ParA-like protein [n=6]; gp37 [n=4]; putative para [n=4]; hypothetical protein [n=3]; plasmid partition protein SopA [n=3]; ParA dsDNA partitioning protein [n=3]; chromosome partitioning ATPase [n=2]; putative ParA protein [n=2]; dsDNA partitioning protein [n=2]; partitioning protein [n=2]; chromosome partitioning protein ParA [n=2]; regulatory protein [n=1]; gp36 [n=1]; putative cob…
VOG0234	pVOG	ParB [n=2]; partitioning protein SpyB [n=1]; Gp24 [n=1];
TIGR03764	TIGRFAM	integrating conjugative element, PFGI_1 class, ParB family protein
TIGR03739	TIGRFAM	PRTRC system protein D
TIGR03734	TIGRFAM	PRTRC system ParB family protein
TIGR03454	TIGRFAM	plasmid partitioning protein RepB
TIGR03453	TIGRFAM	plasmid partitioning protein RepA
TIGR00180	TIGRFAM	ParB/RepB/Spo0J family partition protein
PF18607	PFAM	ParA helix turn helix domain
PF18090	PFAM	Centromere-binding protein HTH domain
PF17762	PFAM	HTH domain found in ParB protein
PF10784	PFAM	Plasmid stability protein
PF09274	PFAM	ParG
PF09140	PFAM	ATPase MipZ
PF08775	PFAM	ParB family
PF07506	PFAM	RepB plasmid partitioning protein
PF06406	PFAM	StbA protein
PF02195	PFAM	ParB-like nuclease domain
PF01672	PFAM	Putative plasmid partition protein
PF01656	PFAM	CobQ/CobB/MinD/ParA nucleotide binding domain
PF00091	PFAM	Tubulin/FtsZ family, GTPase domain
COG3640	eggNOG	CobQ/CobB/MinD/ParA nucleotide binding domain
COG3006	eggNOG	Involved in chromosome condensation, segregation and cell cycle progression. May participate in facilitating chromosome segregation by condensation DNA from both sides of a centrally located replisome during cell division. Not required for mini-F plasmid partitioning. Probably acts via its interaction with MukB and MukE. Overexpression results in anucleate cells. It has a calcium binding activity
COG1475	eggNOG	chromosome segregation
COG1386	eggNOG	Participates in chromosomal partition during cell division. May act via the formation of a condensin-like complex containing Smc and ScpA that pull DNA away from mid-cell into both cell halves
COG1192	eggNOG	Involved in chromosome partitioning
COG0206	eggNOG	Essential cell division protein that forms a contractile ring structure (Z ring) at the future cell division site. The regulation of the ring assembly controls the timing and the location of cell division. One of the functions of the FtsZ ring is to recruit other cell division proteins to the septum to produce a new cell wall between the dividing cells. Binds GTP and shows GTPase activity
4QR93	eggNOG	StbA protein
4QEXV	eggNOG	StbA protein
349HH	eggNOG	Essential cell division protein that forms a contractile ring structure (Z ring) at the future cell division site. The regulation of the ring assembly controls the timing and the location of cell division. One of the functions of the FtsZ ring is to recruit other cell division proteins to the septum to produce a new cell wall between the dividing cells. Binds GTP and shows GTPase activity
33J4W	eggNOG	ParB-like nuclease domain
33H3G	eggNOG	Plasmid stability protein
33CYH	eggNOG	ParB-like nuclease domain
334W4	eggNOG	ParB-like nuclease domain
334F5	eggNOG	Plasmid segregation centromere-binding protein ParR
30KVA	eggNOG	Tubulin/FtsZ family, GTPase domain
2ZW8W	eggNOG	ParG
2ZQW7	eggNOG	ParB-like nuclease domain
2ZIPK	eggNOG	ParG
2ZEAZ	eggNOG	Belongs to the ParB family
2ZB5Z	eggNOG	Plasmid stability protein
2ZARU	eggNOG	COG1192 ATPases involved in chromosome partitioning
