## supplemental_table_6 for "Bacteria have numerous phage-plasmid families with conserved phage and variable plasmid gene repertoires"

### Sheet: Sheet1
P-P Accession	GenBankPhage Accession	wGRR	n_BBHs	P-P	P-P-community	P-P genome size	n_genes P-P	GenBankPhage	GenBankPhage genome size	n_genes GenBankPhage	GenBankPhage Host
NZ_CP033863	MK422451	0.182	10	Acinetobacter sp. FDAARGOS_560 plasmid unnamed1.	AB	23171	26	Klebsiella phage ST13-OXA48phi12.3	84199	93	Klebsiella pneumoniae
NZ_CP033863	MG018927	0.15	8	Acinetobacter sp. FDAARGOS_560 plasmid unnamed1.	AB	23171	26	Pseudomonas virus nickie	112225	161	Pseudomonas syringae pv. avii
NZ_CP027791	FJ792813	0.135	8	Bacillus licheniformis strain TAB7 plasmid pTAB7B	pBS32	31204	32	Enterococcus phage EFAP-1	21115	24	Enterococcus faecalis
NZ_CP031578	MK422451	0.409	43	Klebsiella pneumoniae strain S12 plasmid p1502320-1.	pCAV	60477	66	Klebsiella phage ST13-OXA48phi12.3	84199	93	Klebsiella pneumoniae
NZ_CP008945	MF172979	0.288	25	Corynebacterium atypicum strain R2070 plasmid phiCATYP2070I	phiCmus	48068	47	Erysipelothrix phage phi1605	90000	84	Erysipelothrix rhusiopathiae
NZ_CP008945	MK448997	0.283	25	Corynebacterium atypicum strain R2070 plasmid phiCATYP2070I	phiCmus	48068	47	Streptococcus phage Javan630	48058	56	Streptococcus uberis C8329
NZ_CP008945	MK448883	0.215	15	Corynebacterium atypicum strain R2070 plasmid phiCATYP2070I	phiCmus	48068	47	Streptococcus phage Javan244	35462	36	Streptococcus gordonii
NZ_CP008945	MK448839	0.21	18	Corynebacterium atypicum strain R2070 plasmid phiCATYP2070I	phiCmus	48068	47	Streptococcus phage Javan102	54689	65	Streptococcus constellatus
NZ_CP008945	MK448841	0.21	18	Corynebacterium atypicum strain R2070 plasmid phiCATYP2070I	phiCmus	48068	47	Streptococcus phage Javan108	54689	67	Streptococcus constellatus
NZ_CP008945	MK448934	0.208	18	Corynebacterium atypicum strain R2070 plasmid phiCATYP2070I	phiCmus	48068	47	Streptococcus phage Javan422	40394	45	Streptococcus porci DSM 23759
NZ_CP008945	MK448994	0.202	15	Corynebacterium atypicum strain R2070 plasmid phiCATYP2070I	phiCmus	48068	47	Streptococcus phage Javan618	39286	38	Streptococcus uberis 6780
NZ_CP008945	MK448667	0.199	17	Corynebacterium atypicum strain R2070 plasmid phiCATYP2070I	phiCmus	48068	47	Streptococcus phage Javan105	54689	65	Streptococcus constellatus
NZ_CP008945	MK448843	0.199	17	Corynebacterium atypicum strain R2070 plasmid phiCATYP2070I	phiCmus	48068	47	Streptococcus phage Javan112	54687	65	Streptococcus constellatus
NZ_CP008945	MK448787	0.196	13	Corynebacterium atypicum strain R2070 plasmid phiCATYP2070I	phiCmus	48068	47	Streptococcus phage Javan51	34465	35	Streptococcus agalactiae GD201008-001
NZ_CP027155	MK422451	0.967	50	Klebsiella pneumoniae strain AR_0363 plasmid unnamed6.	pKpn	49000	51	Klebsiella phage ST13-OXA48phi12.3	84199	93	Klebsiella pneumoniae
NZ_CP024415	MG788324	0.764	44	Lactobacillus plantarum strain ATCC 8014 plasmid pLP39	pLP39	39069	52	Lactobacillus phage PM411	69649	91	Lactobacillus plantarum
NZ_CP019739	MG020111	0.632	44	Lactobacillus brevis strain TMW 1.2108 plasmid pl12108-5	pLP39	43257	62	Lactobacillus virus Lb	43416	61	Lactobacillus brevis ATCC 367
NZ_CP015341	HQ141411	0.394	23	Lactobacillus brevis strain 100D8 plasmid unnamed3	pLP39	39943	51	Lactobacillus phage Sha1	41726	58	Lactobacillus sp.
NC_021496	MH937472	0.175	14	Lactobacillus reuteri I5007 plasmid pLRI02	pLP39	40038	52	Streptococcus phage CHPC928	34022	39	Streptococcus thermophilus
NC_021496	MF580764	0.167	14	Lactobacillus reuteri I5007 plasmid pLRI02	pLP39	40038	52	Streptococcus phage 31B4	36438	40	Streptococcus thermophilus
NC_021496	MF580775	0.167	14	Lactobacillus reuteri I5007 plasmid pLRI02	pLP39	40038	52	Streptococcus phage V2	34698	40	Streptococcus thermophilus
NC_021496	MH837543	0.165	10	Lactobacillus reuteri I5007 plasmid pLRI02	pLP39	40038	52	Lactobacillus phage LR2	43695	41	Lactobacillus reuteri
NC_021496	MF580763	0.164	13	Lactobacillus reuteri I5007 plasmid pLRI02	pLP39	40038	52	Streptococcus phage 16B8	34379	38	Streptococcus thermophilus
NC_021496	MH892352	0.164	13	Lactobacillus reuteri I5007 plasmid pLRI02	pLP39	40038	52	Streptococcus phage SW1	34821	38	Streptococcus thermophilus
NC_021496	MH892358	0.164	13	Lactobacillus reuteri I5007 plasmid pLRI02	pLP39	40038	52	Streptococcus phage SW9	33999	38	Streptococcus thermophilus
NZ_CP010021	MK422451	0.454	51	Yersinia pestis str. Pestoides B plasmid pMT	pMT1	106992	123	Klebsiella phage ST13-OXA48phi12.3	84199	93	Klebsiella pneumoniae
NZ_CP022660	AY055382	0.343	20	Salmonella enterica subsp. enterica strain RM11060 plasmid pRM11060-2	pMT1	290957	252	Salmonella phage ST64B	40149	56	Salmonella enterica subsp. enterica serovar Typhimurium
NZ_CP022660	KC736978	0.254	19	Salmonella enterica subsp. enterica strain RM11060 plasmid pRM11060-2	pMT1	290957	252	Shigella phage SfII	41475	58	Shigella
NZ_CP022660	KC814930	0.243	19	Salmonella enterica subsp. enterica strain RM11060 plasmid pRM11060-2	pMT1	290957	252	Shigella phage SfIV	39758	54	Shigella flexneri
NZ_CP022660	JX509734	0.216	19	Salmonella enterica subsp. enterica strain RM11060 plasmid pRM11060-2	pMT1	290957	252	Enterobacteria phage SfI	38389	65	Shigella flexneri
NZ_CP022660	MK733260	0.19	21	Salmonella enterica subsp. enterica strain RM11060 plasmid pRM11060-2	pMT1	290957	252	Yersinia phage YeP2	39751	63	Yersinia enterocolitica
NZ_CP022660	MK733259	0.187	20	Salmonella enterica subsp. enterica strain RM11060 plasmid pRM11060-2	pMT1	290957	252	Yersinia phage YeP1	39492	61	Yersinia enterocolitica
NZ_CP022660	U82619	0.186	15	Salmonella enterica subsp. enterica strain RM11060 plasmid pRM11060-2	pMT1	290957	252	Enterobacteria phage SfV	37074	53	Enterobacteriaceae
NZ_CP022660	MK733261	0.173	19	Salmonella enterica subsp. enterica strain RM11060 plasmid pRM11060-2	pMT1	290957	252	Yersinia phage YeP3	39751	63	Yersinia enterocolitica
NZ_CP022660	HQ201307	0.133	8	Salmonella enterica subsp. enterica strain RM11060 plasmid pRM11060-2	pMT1	290957	252	Cronobacter phage ENT39118	39012	38	Cronobacter sakazakii
NZ_CP012383	GQ919031	0.218	47	Streptomyces ambofaciens ATCC 23877 plasmid pSAM1	pSAM1	89658	120	Streptomyces phage ZL12	90435	112	Streptomyces sp. ZL12
NZ_CP019002	MK422451	0.606	70	Escherichia coli strain Ecol_AZ155 plasmid pECAZ155_2	pSLy3	112917	116	Klebsiella phage ST13-OXA48phi12.3	84199	93	Klebsiella pneumoniae
NZ_CP011655	MK422451	0.643	74	Citrobacter freundii strain CAV1741 plasmid pCAV1741-110	SSU5_pHCM2	109688	136	Klebsiella phage ST13-OXA48phi12.3	84199	93	Klebsiella pneumoniae
