## supplemental_table_7 for "Bacteria have numerous phage-plasmid families with conserved phage and variable plasmid gene repertoires"

### Sheet: 2020_08_13_wGRR_pp_groups_0_05
from_group_type	to_group_type	from_group_name	to_group_name	from_n_member	to_n_member	mean_wGRR_corrected	sd_wgRR_corrected	coefficient_of_variation
P_P_community	P_P_community	AB	AB	26	26	0.62	0.37	60
P_P_community	P_P_community	AB	p48	26	19	0	0.01	NaN
P_P_community	P_P_community	AB	pCAV	26	9	0.07	0.02	29
P_P_community	P_P_community	AB	pKpn	26	42	0.08	0.02	25
P_P_community	P_P_community	AB	pMT1	26	39	0.07	0.02	29
P_P_community	P_P_community	AB	pSLy3	26	32	0.08	0.03	38
P_P_community	P_P_community	AB	SSU5_doubleton	26	2	0.08	0.02	25
P_P_community	P_P_community	AB	SSU5_pHCM2	26	41	0.09	0.02	22
P_P_community	P_P_community	Actinophage_A	Actinophage_A	29	29	0.42	0.22	52
P_P_community	P_P_community	BigBertha	BigBertha	28	28	0.29	0.23	79
P_P_community	P_P_community	CampHawk	CampHawk	5	5	0.52	0.38	73
P_P_community	P_P_community	cp32	cp32	87	87	0.72	0.13	18
P_P_community	P_P_community	F116	F116	19	19	0.11	0.25	227
P_P_community	P_P_community	F116	N15	19	51	0	0.01	NaN
P_P_community	P_P_community	F116	P1	19	77	0	0.01	NaN
P_P_community	P_P_community	F116	pMT1	19	39	0	0.02	NaN
P_P_community	P_P_community	F116	SSU5_pHCM2	19	41	0	0	NaN
P_P_community	P_P_community	IEBH	IEBH	83	83	0.06	0.16	267
P_P_community	P_P_community	IEBH	pLP39	83	17	0	0	NaN
P_P_community	P_P_community	N15	F116	51	19	0	0.01	NaN
P_P_community	P_P_community	N15	N15	51	51	0.6	0.27	45
P_P_community	P_P_community	N15	P1	51	77	0	0	NaN
P_P_community	P_P_community	N15	p48	51	19	0	0.01	NaN
P_P_community	P_P_community	N15	pMT1	51	39	0	0	NaN
P_P_community	P_P_community	P1	F116	77	19	0	0.01	NaN
P_P_community	P_P_community	P1	N15	77	51	0	0	NaN
P_P_community	P_P_community	P1	P1	77	77	0.47	0.28	60
P_P_community	P_P_community	P1	p48	77	19	0	0.01	NaN
P_P_community	P_P_community	P1	pCAV	77	9	0	0	NaN
P_P_community	P_P_community	P1	pKpn	77	42	0	0	NaN
P_P_community	P_P_community	P1	pMT1	77	39	0	0.01	NaN
P_P_community	P_P_community	P1	pSLy3	77	32	0	0	NaN
P_P_community	P_P_community	P1	SSU5_pHCM2	77	41	0	0	NaN
P_P_community	P_P_community	P1	VP882	77	39	0	0.01	NaN
P_P_community	P_P_community	p48	AB	19	26	0	0.01	NaN
P_P_community	P_P_community	p48	N15	19	51	0	0.01	NaN
P_P_community	P_P_community	p48	P1	19	77	0	0.01	NaN
P_P_community	P_P_community	p48	p48	19	19	0.29	0.32	110
P_P_community	P_P_community	p48	pMT1	19	39	0	0	NaN
P_P_community	P_P_community	p48	SSU5_doubleton	19	2	0	0.01	NaN
P_P_community	P_P_community	p48	VP882	19	39	0	0.01	NaN
P_P_community	P_P_community	pBS32	pBS32	6	6	0.71	0.39	55
P_P_community	P_P_community	pCAV	AB	9	26	0.07	0.02	29
P_P_community	P_P_community	pCAV	P1	9	77	0	0	NaN
P_P_community	P_P_community	pCAV	pCAV	9	9	0.71	0.19	27
P_P_community	P_P_community	pCAV	pKpn	9	42	0.37	0.03	8
P_P_community	P_P_community	pCAV	pMT1	9	39	0.22	0.03	14
P_P_community	P_P_community	pCAV	pSLy3	9	32	0.33	0.04	12
P_P_community	P_P_community	pCAV	SSU5_doubleton	9	2	0.36	0.03	8
P_P_community	P_P_community	pCAV	SSU5_pHCM2	9	41	0.36	0.02	6
P_P_community	P_P_community	phi_CP21	phi_CP21	3	3	0.83	0.12	14
P_P_community	P_P_community	phiBU01	phiBU01	3	3	0.4	0.43	108
P_P_community	P_P_community	phiCmus	phiCmus	3	3	0.38	0.44	116
P_P_community	P_P_community	phiGIL16c	phiGIL16c	9	9	0.59	0.31	53
P_P_community	P_P_community	PiSa	PiSa	41	41	0.42	0.26	62
P_P_community	P_P_community	PiSa	VP882	41	39	0	0	NaN
P_P_community	P_P_community	pKpn	AB	42	26	0.08	0.02	25
P_P_community	P_P_community	pKpn	P1	42	77	0	0	NaN
P_P_community	P_P_community	pKpn	pCAV	42	9	0.37	0.03	8
P_P_community	P_P_community	pKpn	pKpn	42	42	0.8	0.09	11
P_P_community	P_P_community	pKpn	pMT1	42	39	0.37	0.03	8
P_P_community	P_P_community	pKpn	pSLy3	42	32	0.52	0.07	13
P_P_community	P_P_community	pKpn	SSU5_doubleton	42	2	0.6	0.05	8
P_P_community	P_P_community	pKpn	SSU5_pHCM2	42	41	0.6	0.04	7
P_P_community	P_P_community	pKpn	VP882	42	39	0	0.03	NaN
P_P_community	P_P_community	pLP39	IEBH	17	83	0	0	NaN
P_P_community	P_P_community	pLP39	pLP39	17	17	0.11	0.25	227
P_P_community	P_P_community	pMT1	AB	39	26	0.07	0.02	29
P_P_community	P_P_community	pMT1	F116	39	19	0	0.02	NaN
P_P_community	P_P_community	pMT1	N15	39	51	0	0	NaN
P_P_community	P_P_community	pMT1	P1	39	77	0	0.01	NaN
P_P_community	P_P_community	pMT1	p48	39	19	0	0	NaN
P_P_community	P_P_community	pMT1	pCAV	39	9	0.22	0.03	14
P_P_community	P_P_community	pMT1	pKpn	39	42	0.37	0.03	8
P_P_community	P_P_community	pMT1	pMT1	39	39	0.85	0.26	31
P_P_community	P_P_community	pMT1	pSLy3	39	32	0.39	0.06	15
P_P_community	P_P_community	pMT1	SSU5_doubleton	39	2	0.45	0.03	7
P_P_community	P_P_community	pMT1	SSU5_pHCM2	39	41	0.5	0.04	8
P_P_community	P_P_community	pMT1	VP882	39	39	0	0.01	NaN
P_P_community	P_P_community	pp_Blicheniformis	pp_Blicheniformis	3	3	0.96	0.04	4
P_P_community	P_P_community	pp_phaeo	pp_phaeo	5	5	0.64	0.26	41
P_P_community	P_P_community	pSAM1	pSAM1	3	3	0.48	0.37	77
P_P_community	P_P_community	pSLy3	AB	32	26	0.08	0.03	38
P_P_community	P_P_community	pSLy3	P1	32	77	0	0	NaN
P_P_community	P_P_community	pSLy3	pCAV	32	9	0.33	0.04	12
P_P_community	P_P_community	pSLy3	pKpn	32	42	0.52	0.07	13
P_P_community	P_P_community	pSLy3	pMT1	32	39	0.39	0.06	15
P_P_community	P_P_community	pSLy3	pSLy3	32	32	0.73	0.15	21
P_P_community	P_P_community	pSLy3	SSU5_doubleton	32	2	0.59	0.06	10
P_P_community	P_P_community	pSLy3	SSU5_pHCM2	32	41	0.59	0.06	10
P_P_community	P_P_community	pSLy3	VP882	32	39	0	0	NaN
P_P_community	P_P_community	SSU5_doubleton	AB	2	26	0.08	0.02	25
P_P_community	P_P_community	SSU5_doubleton	p48	2	19	0	0.01	NaN
P_P_community	P_P_community	SSU5_doubleton	pCAV	2	9	0.36	0.03	8
P_P_community	P_P_community	SSU5_doubleton	pKpn	2	42	0.6	0.05	8
P_P_community	P_P_community	SSU5_doubleton	pMT1	2	39	0.45	0.03	7
P_P_community	P_P_community	SSU5_doubleton	pSLy3	2	32	0.59	0.06	10
P_P_community	P_P_community	SSU5_doubleton	SSU5_doubleton	2	2	0.85	0.15	18
P_P_community	P_P_community	SSU5_doubleton	SSU5_pHCM2	2	41	0.69	0.02	3
P_P_community	P_P_community	SSU5_pHCM2	AB	41	26	0.08	0.02	25
P_P_community	P_P_community	SSU5_pHCM2	F116	41	19	0	0	NaN
P_P_community	P_P_community	SSU5_pHCM2	P1	41	77	0	0	NaN
P_P_community	P_P_community	SSU5_pHCM2	pCAV	41	9	0.36	0.02	6
P_P_community	P_P_community	SSU5_pHCM2	pKpn	41	42	0.6	0.04	7
P_P_community	P_P_community	SSU5_pHCM2	pMT1	41	39	0.5	0.04	8
P_P_community	P_P_community	SSU5_pHCM2	pSLy3	41	32	0.59	0.06	10
P_P_community	P_P_community	SSU5_pHCM2	SSU5_doubleton	41	2	0.69	0.02	3
P_P_community	P_P_community	SSU5_pHCM2	SSU5_pHCM2	41	41	0.88	0.1	11
P_P_community	P_P_community	SSU5_pHCM2	VP882	41	39	0	0.01	NaN
P_P_community	P_P_community	VP882	P1	39	77	0	0.01	NaN
P_P_community	P_P_community	VP882	p48	39	19	0	0.01	NaN
P_P_community	P_P_community	VP882	PiSa	39	41	0	0	NaN
P_P_community	P_P_community	VP882	pKpn	39	42	0	0.03	NaN
P_P_community	P_P_community	VP882	pMT1	39	39	0	0.01	NaN
P_P_community	P_P_community	VP882	pSLy3	39	32	0	0	NaN
P_P_community	P_P_community	VP882	SSU5_pHCM2	39	41	0	0.01	NaN
P_P_community	P_P_community	VP882	VP882	39	39	0.1	0.22	220
P_P_community	P_P_Family	AB	AB	26	24	0.66	0.35	53
P_P_community	P_P_Family	AB	pCAV	26	9	0.07	0.02	29
P_P_community	P_P_Family	AB	pKpn	26	42	0.08	0.02	25
P_P_community	P_P_Family	AB	pMT1	26	37	0.07	0.02	29
P_P_community	P_P_Family	AB	pSLy3	26	32	0.08	0.03	38
P_P_community	P_P_Family	AB	SSU5_doubleton	26	2	0.08	0.02	25
P_P_community	P_P_Family	AB	SSU5_pHCM2	26	41	0.09	0.02	22
P_P_community	P_P_Family	F116	N15	19	44	0	0	NaN
P_P_community	P_P_Family	F116	P1	19	70	0	0.01	NaN
P_P_community	P_P_Family	F116	pMT1	19	37	0	0.02	NaN
P_P_community	P_P_Family	F116	SSU5_pHCM2	19	41	0	0	NaN
P_P_community	P_P_Family	N15	N15	51	44	0.68	0.24	35
P_P_community	P_P_Family	P1	P1	77	70	0.52	0.27	52
P_P_community	P_P_Family	P1	pCAV	77	9	0	0	NaN
P_P_community	P_P_Family	P1	pKpn	77	42	0	0	NaN
P_P_community	P_P_Family	P1	pMT1	77	37	0	0.01	NaN
P_P_community	P_P_Family	P1	pSLy3	77	32	0	0	NaN
P_P_community	P_P_Family	P1	SSU5_pHCM2	77	41	0	0	NaN
P_P_community	P_P_Family	p48	AB	19	24	0	0.01	NaN
P_P_community	P_P_Family	p48	N15	19	44	0	0.01	NaN
P_P_community	P_P_Family	p48	P1	19	70	0	0.01	NaN
P_P_community	P_P_Family	p48	pMT1	19	37	0	0	NaN
P_P_community	P_P_Family	p48	SSU5_doubleton	19	2	0	0.01	NaN
P_P_community	P_P_Family	pCAV	AB	9	24	0.07	0.02	29
P_P_community	P_P_Family	pCAV	P1	9	70	0	0	NaN
P_P_community	P_P_Family	pCAV	pCAV	9	9	0.71	0.19	27
P_P_community	P_P_Family	pCAV	pKpn	9	42	0.37	0.03	8
P_P_community	P_P_Family	pCAV	pMT1	9	37	0.23	0.03	13
P_P_community	P_P_Family	pCAV	pSLy3	9	32	0.33	0.04	12
P_P_community	P_P_Family	pCAV	SSU5_doubleton	9	2	0.36	0.03	8
P_P_community	P_P_Family	pCAV	SSU5_pHCM2	9	41	0.36	0.02	6
P_P_community	P_P_Family	pKpn	AB	42	24	0.08	0.02	25
P_P_community	P_P_Family	pKpn	P1	42	70	0	0	NaN
P_P_community	P_P_Family	pKpn	pCAV	42	9	0.37	0.03	8
P_P_community	P_P_Family	pKpn	pKpn	42	42	0.8	0.09	11
P_P_community	P_P_Family	pKpn	pMT1	42	37	0.39	0.03	8
P_P_community	P_P_Family	pKpn	pSLy3	42	32	0.52	0.07	13
P_P_community	P_P_Family	pKpn	SSU5_doubleton	42	2	0.6	0.05	8
P_P_community	P_P_Family	pKpn	SSU5_pHCM2	42	41	0.6	0.04	7
P_P_community	P_P_Family	pMT1	AB	39	24	0.07	0.02	29
P_P_community	P_P_Family	pMT1	N15	39	44	0	0	NaN
P_P_community	P_P_Family	pMT1	P1	39	70	0	0.01	NaN
P_P_community	P_P_Family	pMT1	pCAV	39	9	0.22	0.03	14
P_P_community	P_P_Family	pMT1	pKpn	39	42	0.37	0.03	8
P_P_community	P_P_Family	pMT1	pMT1	39	37	0.89	0.2	22
P_P_community	P_P_Family	pMT1	pSLy3	39	32	0.39	0.06	15
P_P_community	P_P_Family	pMT1	SSU5_doubleton	39	2	0.45	0.03	7
P_P_community	P_P_Family	pMT1	SSU5_pHCM2	39	41	0.5	0.04	8
P_P_community	P_P_Family	pSLy3	AB	32	24	0.09	0.03	33
P_P_community	P_P_Family	pSLy3	P1	32	70	0	0	NaN
P_P_community	P_P_Family	pSLy3	pCAV	32	9	0.33	0.04	12
P_P_community	P_P_Family	pSLy3	pKpn	32	42	0.52	0.07	13
P_P_community	P_P_Family	pSLy3	pMT1	32	37	0.41	0.06	15
P_P_community	P_P_Family	pSLy3	pSLy3	32	32	0.73	0.15	21
P_P_community	P_P_Family	pSLy3	SSU5_doubleton	32	2	0.59	0.06	10
P_P_community	P_P_Family	pSLy3	SSU5_pHCM2	32	41	0.59	0.06	10
P_P_community	P_P_Family	SSU5_doubleton	AB	2	24	0.08	0.02	25
P_P_community	P_P_Family	SSU5_doubleton	pCAV	2	9	0.36	0.03	8
P_P_community	P_P_Family	SSU5_doubleton	pKpn	2	42	0.6	0.05	8
P_P_community	P_P_Family	SSU5_doubleton	pMT1	2	37	0.47	0.02	4
P_P_community	P_P_Family	SSU5_doubleton	pSLy3	2	32	0.59	0.06	10
P_P_community	P_P_Family	SSU5_doubleton	SSU5_doubleton	2	2	0.85	0.15	18
P_P_community	P_P_Family	SSU5_doubleton	SSU5_pHCM2	2	41	0.69	0.02	3
P_P_community	P_P_Family	SSU5_pHCM2	AB	41	24	0.09	0.02	22
P_P_community	P_P_Family	SSU5_pHCM2	P1	41	70	0	0	NaN
P_P_community	P_P_Family	SSU5_pHCM2	pCAV	41	9	0.36	0.02	6
P_P_community	P_P_Family	SSU5_pHCM2	pKpn	41	42	0.6	0.04	7
P_P_community	P_P_Family	SSU5_pHCM2	pMT1	41	37	0.53	0.03	6
P_P_community	P_P_Family	SSU5_pHCM2	pSLy3	41	32	0.59	0.06	10
P_P_community	P_P_Family	SSU5_pHCM2	SSU5_doubleton	41	2	0.69	0.02	3
P_P_community	P_P_Family	SSU5_pHCM2	SSU5_pHCM2	41	41	0.88	0.1	11
P_P_community	P_P_Family	VP882	P1	39	70	0	0.01	NaN
P_P_community	P_P_Family	VP882	pKpn	39	42	0	0.03	NaN
P_P_community	P_P_Family	VP882	pMT1	39	37	0	0	NaN
P_P_community	P_P_Family	VP882	pSLy3	39	32	0	0	NaN
P_P_community	P_P_Family	VP882	SSU5_pHCM2	39	41	0	0.01	NaN
P_P_community	P_P_subfamily	AB	AB_subfam1	26	19	0.73	0.33	45
P_P_community	P_P_subfamily	AB	AB_subfam2	26	5	0.38	0.31	82
P_P_community	P_P_subfamily	F116	P1_subfam1	19	55	0	0.01	NaN
P_P_community	P_P_subfamily	P1	P1_subfam1	77	55	0.57	0.25	44
P_P_community	P_P_subfamily	P1	P1_subfam2	77	15	0.31	0.24	77
P_P_community	P_P_subfamily	p48	AB_subfam2	19	5	0	0.01	NaN
P_P_community	P_P_subfamily	p48	P1_subfam1	19	55	0	0.01	NaN
P_P_community	P_P_subfamily	p48	P1_subfam2	19	15	0	0.02	NaN
P_P_community	P_P_subfamily	pCAV	AB_subfam1	9	19	0.07	0.02	29
P_P_community	P_P_subfamily	pCAV	AB_subfam2	9	5	0.07	0.01	14
P_P_community	P_P_subfamily	pCAV	P1_subfam1	9	55	0	0	NaN
P_P_community	P_P_subfamily	pKpn	AB_subfam1	42	19	0.08	0.02	25
P_P_community	P_P_subfamily	pKpn	AB_subfam2	42	5	0.09	0.01	11
P_P_community	P_P_subfamily	pKpn	P1_subfam1	42	55	0	0	NaN
P_P_community	P_P_subfamily	pMT1	AB_subfam1	39	19	0.07	0.03	43
P_P_community	P_P_subfamily	pMT1	AB_subfam2	39	5	0.08	0.01	12
P_P_community	P_P_subfamily	pMT1	P1_subfam1	39	55	0	0.01	NaN
P_P_community	P_P_subfamily	pSLy3	AB_subfam1	32	19	0.09	0.03	33
P_P_community	P_P_subfamily	pSLy3	AB_subfam2	32	5	0.09	0.01	11
P_P_community	P_P_subfamily	pSLy3	P1_subfam1	32	55	0	0.01	NaN
P_P_community	P_P_subfamily	SSU5_doubleton	AB_subfam1	2	19	0.08	0.03	38
P_P_community	P_P_subfamily	SSU5_doubleton	AB_subfam2	2	5	0.09	0	0
P_P_community	P_P_subfamily	SSU5_pHCM2	AB_subfam1	41	19	0.09	0.03	33
P_P_community	P_P_subfamily	SSU5_pHCM2	AB_subfam2	41	5	0.08	0	0
P_P_community	P_P_subfamily	SSU5_pHCM2	P1_subfam1	41	55	0	0	NaN
P_P_community	P_P_subfamily	VP882	P1_subfam1	39	55	0	0.01	NaN
P_P_community	P_P_subfamily	VP882	P1_subfam2	39	15	0	0.01	NaN
P_P_community	P_P_super_community	AB	SSU5	26	165	0.08	0.02	25
P_P_community	P_P_super_community	F116	SSU5	19	165	0	0.01	NaN
P_P_community	P_P_super_community	N15	SSU5	51	165	0	0	NaN
P_P_community	P_P_super_community	P1	SSU5	77	165	0	0.01	NaN
P_P_community	P_P_super_community	p48	SSU5	19	165	0	0	NaN
P_P_community	P_P_super_community	pCAV	SSU5	9	165	0.34	0.12	35
P_P_community	P_P_super_community	pKpn	SSU5	42	165	0.57	0.17	30
P_P_community	P_P_super_community	pMT1	SSU5	39	165	0.51	0.23	45
P_P_community	P_P_super_community	pSLy3	SSU5	32	165	0.54	0.14	26
P_P_community	P_P_super_community	SSU5_doubleton	SSU5	2	165	0.58	0.11	19
P_P_community	P_P_super_community	SSU5_pHCM2	SSU5	41	165	0.63	0.16	25
P_P_community	P_P_super_community	VP882	SSU5	39	165	0	0.02	NaN
P_P_community	P_P_super_family	AB	SSU5	26	154	0.08	0.02	25
P_P_community	P_P_super_family	F116	SSU5	19	154	0	0.01	NaN
P_P_community	P_P_super_family	P1	SSU5	77	154	0	0.01	NaN
P_P_community	P_P_super_family	p48	SSU5	19	154	0	0	NaN
P_P_community	P_P_super_family	pCAV	SSU5	9	154	0.32	0.06	19
P_P_community	P_P_super_family	pKpn	SSU5	42	154	0.59	0.16	27
P_P_community	P_P_super_family	pMT1	SSU5	39	154	0.54	0.22	41
P_P_community	P_P_super_family	pSLy3	SSU5	32	154	0.56	0.14	25
P_P_community	P_P_super_family	SSU5_doubleton	SSU5	2	154	0.59	0.1	17
P_P_community	P_P_super_family	SSU5_pHCM2	SSU5	41	154	0.66	0.15	23
P_P_community	P_P_super_family	VP882	SSU5	39	154	0	0.02	NaN
P_P_Family	P_P_community	AB	AB	24	26	0.66	0.36	55
P_P_Family	P_P_community	AB	p48	24	19	0	0.01	NaN
P_P_Family	P_P_community	AB	pCAV	24	9	0.07	0.02	29
P_P_Family	P_P_community	AB	pKpn	24	42	0.08	0.02	25
P_P_Family	P_P_community	AB	pMT1	24	39	0.07	0.02	29
P_P_Family	P_P_community	AB	pSLy3	24	32	0.09	0.03	33
P_P_Family	P_P_community	AB	SSU5_doubleton	24	2	0.08	0.02	25
P_P_Family	P_P_community	AB	SSU5_pHCM2	24	41	0.09	0.02	22
P_P_Family	P_P_community	N15	F116	44	19	0	0	NaN
P_P_Family	P_P_community	N15	N15	44	51	0.68	0.24	35
P_P_Family	P_P_community	N15	p48	44	19	0	0.01	NaN
P_P_Family	P_P_community	N15	pMT1	44	39	0	0	NaN
P_P_Family	P_P_community	P1	F116	70	19	0	0.01	NaN
P_P_Family	P_P_community	P1	P1	70	77	0.52	0.27	52
P_P_Family	P_P_community	P1	p48	70	19	0	0.01	NaN
P_P_Family	P_P_community	P1	pCAV	70	9	0	0	NaN
P_P_Family	P_P_community	P1	pKpn	70	42	0	0	NaN
P_P_Family	P_P_community	P1	pMT1	70	39	0	0.01	NaN
P_P_Family	P_P_community	P1	pSLy3	70	32	0	0	NaN
P_P_Family	P_P_community	P1	SSU5_pHCM2	70	41	0	0	NaN
P_P_Family	P_P_community	P1	VP882	70	39	0	0.01	NaN
P_P_Family	P_P_community	pCAV	AB	9	26	0.07	0.02	29
P_P_Family	P_P_community	pCAV	P1	9	77	0	0	NaN
P_P_Family	P_P_community	pCAV	pCAV	9	9	0.71	0.19	27
P_P_Family	P_P_community	pCAV	pKpn	9	42	0.37	0.03	8
P_P_Family	P_P_community	pCAV	pMT1	9	39	0.22	0.03	14
P_P_Family	P_P_community	pCAV	pSLy3	9	32	0.33	0.04	12
P_P_Family	P_P_community	pCAV	SSU5_doubleton	9	2	0.36	0.03	8
P_P_Family	P_P_community	pCAV	SSU5_pHCM2	9	41	0.36	0.02	6
P_P_Family	P_P_community	pKpn	AB	42	26	0.08	0.02	25
P_P_Family	P_P_community	pKpn	P1	42	77	0	0	NaN
P_P_Family	P_P_community	pKpn	pCAV	42	9	0.37	0.03	8
P_P_Family	P_P_community	pKpn	pKpn	42	42	0.8	0.09	11
P_P_Family	P_P_community	pKpn	pMT1	42	39	0.37	0.03	8
P_P_Family	P_P_community	pKpn	pSLy3	42	32	0.52	0.07	13
P_P_Family	P_P_community	pKpn	SSU5_doubleton	42	2	0.6	0.05	8
P_P_Family	P_P_community	pKpn	SSU5_pHCM2	42	41	0.6	0.04	7
P_P_Family	P_P_community	pKpn	VP882	42	39	0	0.03	NaN
P_P_Family	P_P_community	pMT1	AB	37	26	0.07	0.02	29
P_P_Family	P_P_community	pMT1	F116	37	19	0	0.02	NaN
P_P_Family	P_P_community	pMT1	P1	37	77	0	0.01	NaN
P_P_Family	P_P_community	pMT1	p48	37	19	0	0	NaN
P_P_Family	P_P_community	pMT1	pCAV	37	9	0.23	0.03	13
P_P_Family	P_P_community	pMT1	pKpn	37	42	0.39	0.03	8
P_P_Family	P_P_community	pMT1	pMT1	37	39	0.89	0.2	22
P_P_Family	P_P_community	pMT1	pSLy3	37	32	0.41	0.06	15
P_P_Family	P_P_community	pMT1	SSU5_doubleton	37	2	0.47	0.02	4
P_P_Family	P_P_community	pMT1	SSU5_pHCM2	37	41	0.53	0.03	6
P_P_Family	P_P_community	pMT1	VP882	37	39	0	0	NaN
P_P_Family	P_P_community	pSLy3	AB	32	26	0.08	0.03	38
P_P_Family	P_P_community	pSLy3	P1	32	77	0	0	NaN
P_P_Family	P_P_community	pSLy3	pCAV	32	9	0.33	0.04	12
P_P_Family	P_P_community	pSLy3	pKpn	32	42	0.52	0.07	13
P_P_Family	P_P_community	pSLy3	pMT1	32	39	0.39	0.06	15
P_P_Family	P_P_community	pSLy3	pSLy3	32	32	0.73	0.15	21
P_P_Family	P_P_community	pSLy3	SSU5_doubleton	32	2	0.59	0.06	10
P_P_Family	P_P_community	pSLy3	SSU5_pHCM2	32	41	0.59	0.06	10
P_P_Family	P_P_community	pSLy3	VP882	32	39	0	0	NaN
P_P_Family	P_P_community	SSU5_doubleton	AB	2	26	0.08	0.02	25
P_P_Family	P_P_community	SSU5_doubleton	p48	2	19	0	0.01	NaN
P_P_Family	P_P_community	SSU5_doubleton	pCAV	2	9	0.36	0.03	8
P_P_Family	P_P_community	SSU5_doubleton	pKpn	2	42	0.6	0.05	8
P_P_Family	P_P_community	SSU5_doubleton	pMT1	2	39	0.45	0.03	7
P_P_Family	P_P_community	SSU5_doubleton	pSLy3	2	32	0.59	0.06	10
P_P_Family	P_P_community	SSU5_doubleton	SSU5_doubleton	2	2	0.85	0.15	18
P_P_Family	P_P_community	SSU5_doubleton	SSU5_pHCM2	2	41	0.69	0.02	3
P_P_Family	P_P_community	SSU5_pHCM2	AB	41	26	0.08	0.02	25
P_P_Family	P_P_community	SSU5_pHCM2	F116	41	19	0	0	NaN
P_P_Family	P_P_community	SSU5_pHCM2	P1	41	77	0	0	NaN
P_P_Family	P_P_community	SSU5_pHCM2	pCAV	41	9	0.36	0.02	6
P_P_Family	P_P_community	SSU5_pHCM2	pKpn	41	42	0.6	0.04	7
P_P_Family	P_P_community	SSU5_pHCM2	pMT1	41	39	0.5	0.04	8
P_P_Family	P_P_community	SSU5_pHCM2	pSLy3	41	32	0.59	0.06	10
P_P_Family	P_P_community	SSU5_pHCM2	SSU5_doubleton	41	2	0.69	0.02	3
P_P_Family	P_P_community	SSU5_pHCM2	SSU5_pHCM2	41	41	0.88	0.1	11
P_P_Family	P_P_community	SSU5_pHCM2	VP882	41	39	0	0.01	NaN
P_P_Family	P_P_Family	AB	AB	24	24	0.71	0.33	46
P_P_Family	P_P_Family	AB	pCAV	24	9	0.07	0.02	29
P_P_Family	P_P_Family	AB	pKpn	24	42	0.08	0.02	25
P_P_Family	P_P_Family	AB	pMT1	24	37	0.07	0.02	29
P_P_Family	P_P_Family	AB	pSLy3	24	32	0.09	0.03	33
P_P_Family	P_P_Family	AB	SSU5_doubleton	24	2	0.08	0.02	25
P_P_Family	P_P_Family	AB	SSU5_pHCM2	24	41	0.09	0.02	22
P_P_Family	P_P_Family	N15	N15	44	44	0.78	0.18	23
P_P_Family	P_P_Family	P1	P1	70	70	0.56	0.27	48
P_P_Family	P_P_Family	P1	pCAV	70	9	0	0	NaN
P_P_Family	P_P_Family	P1	pKpn	70	42	0	0	NaN
P_P_Family	P_P_Family	P1	pMT1	70	37	0	0.01	NaN
P_P_Family	P_P_Family	P1	pSLy3	70	32	0	0	NaN
P_P_Family	P_P_Family	P1	SSU5_pHCM2	70	41	0	0	NaN
P_P_Family	P_P_Family	pCAV	AB	9	24	0.07	0.02	29
P_P_Family	P_P_Family	pCAV	P1	9	70	0	0	NaN
P_P_Family	P_P_Family	pCAV	pCAV	9	9	0.71	0.19	27
P_P_Family	P_P_Family	pCAV	pKpn	9	42	0.37	0.03	8
P_P_Family	P_P_Family	pCAV	pMT1	9	37	0.23	0.03	13
P_P_Family	P_P_Family	pCAV	pSLy3	9	32	0.33	0.04	12
P_P_Family	P_P_Family	pCAV	SSU5_doubleton	9	2	0.36	0.03	8
P_P_Family	P_P_Family	pCAV	SSU5_pHCM2	9	41	0.36	0.02	6
P_P_Family	P_P_Family	pKpn	AB	42	24	0.08	0.02	25
P_P_Family	P_P_Family	pKpn	P1	42	70	0	0	NaN
P_P_Family	P_P_Family	pKpn	pCAV	42	9	0.37	0.03	8
P_P_Family	P_P_Family	pKpn	pKpn	42	42	0.8	0.09	11
P_P_Family	P_P_Family	pKpn	pMT1	42	37	0.39	0.03	8
P_P_Family	P_P_Family	pKpn	pSLy3	42	32	0.52	0.07	13
P_P_Family	P_P_Family	pKpn	SSU5_doubleton	42	2	0.6	0.05	8
P_P_Family	P_P_Family	pKpn	SSU5_pHCM2	42	41	0.6	0.04	7
P_P_Family	P_P_Family	pMT1	AB	37	24	0.07	0.02	29
P_P_Family	P_P_Family	pMT1	P1	37	70	0	0.01	NaN
P_P_Family	P_P_Family	pMT1	pCAV	37	9	0.23	0.03	13
P_P_Family	P_P_Family	pMT1	pKpn	37	42	0.39	0.03	8
P_P_Family	P_P_Family	pMT1	pMT1	37	37	0.94	0.05	5
P_P_Family	P_P_Family	pMT1	pSLy3	37	32	0.41	0.06	15
P_P_Family	P_P_Family	pMT1	SSU5_doubleton	37	2	0.47	0.02	4
P_P_Family	P_P_Family	pMT1	SSU5_pHCM2	37	41	0.53	0.03	6
P_P_Family	P_P_Family	pSLy3	AB	32	24	0.09	0.03	33
P_P_Family	P_P_Family	pSLy3	P1	32	70	0	0	NaN
P_P_Family	P_P_Family	pSLy3	pCAV	32	9	0.33	0.04	12
P_P_Family	P_P_Family	pSLy3	pKpn	32	42	0.52	0.07	13
P_P_Family	P_P_Family	pSLy3	pMT1	32	37	0.41	0.06	15
P_P_Family	P_P_Family	pSLy3	pSLy3	32	32	0.73	0.15	21
P_P_Family	P_P_Family	pSLy3	SSU5_doubleton	32	2	0.59	0.06	10
P_P_Family	P_P_Family	pSLy3	SSU5_pHCM2	32	41	0.59	0.06	10
P_P_Family	P_P_Family	SSU5_doubleton	AB	2	24	0.08	0.02	25
P_P_Family	P_P_Family	SSU5_doubleton	pCAV	2	9	0.36	0.03	8
P_P_Family	P_P_Family	SSU5_doubleton	pKpn	2	42	0.6	0.05	8
P_P_Family	P_P_Family	SSU5_doubleton	pMT1	2	37	0.47	0.02	4
P_P_Family	P_P_Family	SSU5_doubleton	pSLy3	2	32	0.59	0.06	10
P_P_Family	P_P_Family	SSU5_doubleton	SSU5_doubleton	2	2	0.85	0.15	18
P_P_Family	P_P_Family	SSU5_doubleton	SSU5_pHCM2	2	41	0.69	0.02	3
P_P_Family	P_P_Family	SSU5_pHCM2	AB	41	24	0.09	0.02	22
P_P_Family	P_P_Family	SSU5_pHCM2	P1	41	70	0	0	NaN
P_P_Family	P_P_Family	SSU5_pHCM2	pCAV	41	9	0.36	0.02	6
P_P_Family	P_P_Family	SSU5_pHCM2	pKpn	41	42	0.6	0.04	7
P_P_Family	P_P_Family	SSU5_pHCM2	pMT1	41	37	0.53	0.03	6
P_P_Family	P_P_Family	SSU5_pHCM2	pSLy3	41	32	0.59	0.06	10
P_P_Family	P_P_Family	SSU5_pHCM2	SSU5_doubleton	41	2	0.69	0.02	3
P_P_Family	P_P_Family	SSU5_pHCM2	SSU5_pHCM2	41	41	0.88	0.1	11
P_P_Family	P_P_subfamily	AB	AB_subfam1	24	19	0.78	0.28	36
P_P_Family	P_P_subfamily	AB	AB_subfam2	24	5	0.41	0.3	73
P_P_Family	P_P_subfamily	P1	P1_subfam1	70	55	0.62	0.24	39
P_P_Family	P_P_subfamily	P1	P1_subfam2	70	15	0.34	0.24	71
P_P_Family	P_P_subfamily	pCAV	AB_subfam1	9	19	0.07	0.02	29
P_P_Family	P_P_subfamily	pCAV	AB_subfam2	9	5	0.07	0.01	14
P_P_Family	P_P_subfamily	pCAV	P1_subfam1	9	55	0	0	NaN
P_P_Family	P_P_subfamily	pKpn	AB_subfam1	42	19	0.08	0.02	25
P_P_Family	P_P_subfamily	pKpn	AB_subfam2	42	5	0.09	0.01	11
P_P_Family	P_P_subfamily	pKpn	P1_subfam1	42	55	0	0	NaN
P_P_Family	P_P_subfamily	pMT1	AB_subfam1	37	19	0.07	0.03	43
P_P_Family	P_P_subfamily	pMT1	AB_subfam2	37	5	0.08	0.01	12
P_P_Family	P_P_subfamily	pMT1	P1_subfam1	37	55	0	0.01	NaN
P_P_Family	P_P_subfamily	pSLy3	AB_subfam1	32	19	0.09	0.03	33
P_P_Family	P_P_subfamily	pSLy3	AB_subfam2	32	5	0.09	0.01	11
P_P_Family	P_P_subfamily	pSLy3	P1_subfam1	32	55	0	0.01	NaN
P_P_Family	P_P_subfamily	SSU5_doubleton	AB_subfam1	2	19	0.08	0.03	38
P_P_Family	P_P_subfamily	SSU5_doubleton	AB_subfam2	2	5	0.09	0	0
P_P_Family	P_P_subfamily	SSU5_pHCM2	AB_subfam1	41	19	0.09	0.03	33
P_P_Family	P_P_subfamily	SSU5_pHCM2	AB_subfam2	41	5	0.08	0	0
P_P_Family	P_P_subfamily	SSU5_pHCM2	P1_subfam1	41	55	0	0	NaN
P_P_Family	P_P_super_community	AB	SSU5	24	165	0.08	0.02	25
P_P_Family	P_P_super_community	N15	SSU5	44	165	0	0	NaN
P_P_Family	P_P_super_community	P1	SSU5	70	165	0	0.01	NaN
P_P_Family	P_P_super_community	pCAV	SSU5	9	165	0.34	0.12	35
P_P_Family	P_P_super_community	pKpn	SSU5	42	165	0.57	0.17	30
P_P_Family	P_P_super_community	pMT1	SSU5	37	165	0.54	0.23	43
P_P_Family	P_P_super_community	pSLy3	SSU5	32	165	0.54	0.14	26
P_P_Family	P_P_super_community	SSU5_doubleton	SSU5	2	165	0.58	0.11	19
P_P_Family	P_P_super_community	SSU5_pHCM2	SSU5	41	165	0.63	0.16	25
P_P_Family	P_P_super_family	AB	SSU5	24	154	0.08	0.02	25
P_P_Family	P_P_super_family	P1	SSU5	70	154	0	0.01	NaN
P_P_Family	P_P_super_family	pCAV	SSU5	9	154	0.32	0.06	19
P_P_Family	P_P_super_family	pKpn	SSU5	42	154	0.59	0.16	27
P_P_Family	P_P_super_family	pMT1	SSU5	37	154	0.56	0.22	39
P_P_Family	P_P_super_family	pSLy3	SSU5	32	154	0.56	0.14	25
P_P_Family	P_P_super_family	SSU5_doubleton	SSU5	2	154	0.59	0.1	17
P_P_Family	P_P_super_family	SSU5_pHCM2	SSU5	41	154	0.66	0.15	23
P_P_subfamily	P_P_community	AB_subfam1	AB	19	26	0.73	0.33	45
P_P_subfamily	P_P_community	AB_subfam1	pCAV	19	9	0.07	0.02	29
P_P_subfamily	P_P_community	AB_subfam1	pKpn	19	42	0.08	0.02	25
P_P_subfamily	P_P_community	AB_subfam1	pMT1	19	39	0.07	0.03	43
P_P_subfamily	P_P_community	AB_subfam1	pSLy3	19	32	0.09	0.03	33
P_P_subfamily	P_P_community	AB_subfam1	SSU5_doubleton	19	2	0.08	0.03	38
P_P_subfamily	P_P_community	AB_subfam1	SSU5_pHCM2	19	41	0.09	0.03	33
P_P_subfamily	P_P_community	AB_subfam2	AB	5	26	0.38	0.31	82
P_P_subfamily	P_P_community	AB_subfam2	p48	5	19	0	0.01	NaN
P_P_subfamily	P_P_community	AB_subfam2	pCAV	5	9	0.07	0.01	14
P_P_subfamily	P_P_community	AB_subfam2	pKpn	5	42	0.09	0.01	11
P_P_subfamily	P_P_community	AB_subfam2	pMT1	5	39	0.08	0.01	12
P_P_subfamily	P_P_community	AB_subfam2	pSLy3	5	32	0.09	0.01	11
P_P_subfamily	P_P_community	AB_subfam2	SSU5_doubleton	5	2	0.09	0	0
P_P_subfamily	P_P_community	AB_subfam2	SSU5_pHCM2	5	41	0.08	0	0
P_P_subfamily	P_P_community	P1_subfam1	F116	55	19	0	0.01	NaN
P_P_subfamily	P_P_community	P1_subfam1	P1	55	77	0.57	0.25	44
P_P_subfamily	P_P_community	P1_subfam1	p48	55	19	0	0.01	NaN
P_P_subfamily	P_P_community	P1_subfam1	pCAV	55	9	0	0	NaN
P_P_subfamily	P_P_community	P1_subfam1	pKpn	55	42	0	0	NaN
P_P_subfamily	P_P_community	P1_subfam1	pMT1	55	39	0	0.01	NaN
P_P_subfamily	P_P_community	P1_subfam1	pSLy3	55	32	0	0.01	NaN
P_P_subfamily	P_P_community	P1_subfam1	SSU5_pHCM2	55	41	0	0	NaN
P_P_subfamily	P_P_community	P1_subfam1	VP882	55	39	0	0.01	NaN
P_P_subfamily	P_P_community	P1_subfam2	P1	15	77	0.31	0.24	77
P_P_subfamily	P_P_community	P1_subfam2	p48	15	19	0	0.02	NaN
P_P_subfamily	P_P_community	P1_subfam2	VP882	15	39	0	0.01	NaN
P_P_subfamily	P_P_Family	AB_subfam1	AB	19	24	0.78	0.28	36
P_P_subfamily	P_P_Family	AB_subfam1	pCAV	19	9	0.07	0.02	29
P_P_subfamily	P_P_Family	AB_subfam1	pKpn	19	42	0.08	0.02	25
P_P_subfamily	P_P_Family	AB_subfam1	pMT1	19	37	0.07	0.03	43
P_P_subfamily	P_P_Family	AB_subfam1	pSLy3	19	32	0.09	0.03	33
P_P_subfamily	P_P_Family	AB_subfam1	SSU5_doubleton	19	2	0.08	0.03	38
P_P_subfamily	P_P_Family	AB_subfam1	SSU5_pHCM2	19	41	0.09	0.03	33
P_P_subfamily	P_P_Family	AB_subfam2	AB	5	24	0.41	0.3	73
P_P_subfamily	P_P_Family	AB_subfam2	pCAV	5	9	0.07	0.01	14
P_P_subfamily	P_P_Family	AB_subfam2	pKpn	5	42	0.09	0.01	11
P_P_subfamily	P_P_Family	AB_subfam2	pMT1	5	37	0.08	0.01	12
P_P_subfamily	P_P_Family	AB_subfam2	pSLy3	5	32	0.09	0.01	11
P_P_subfamily	P_P_Family	AB_subfam2	SSU5_doubleton	5	2	0.09	0	0
P_P_subfamily	P_P_Family	AB_subfam2	SSU5_pHCM2	5	41	0.08	0	0
P_P_subfamily	P_P_Family	P1_subfam1	P1	55	70	0.62	0.24	39
P_P_subfamily	P_P_Family	P1_subfam1	pCAV	55	9	0	0	NaN
P_P_subfamily	P_P_Family	P1_subfam1	pKpn	55	42	0	0	NaN
P_P_subfamily	P_P_Family	P1_subfam1	pMT1	55	37	0	0.01	NaN
P_P_subfamily	P_P_Family	P1_subfam1	pSLy3	55	32	0	0.01	NaN
P_P_subfamily	P_P_Family	P1_subfam1	SSU5_pHCM2	55	41	0	0	NaN
P_P_subfamily	P_P_Family	P1_subfam2	P1	15	70	0.34	0.24	71
P_P_subfamily	P_P_subfamily	AB_subfam1	AB_subfam1	19	19	0.92	0.07	8
P_P_subfamily	P_P_subfamily	AB_subfam1	AB_subfam2	19	5	0.25	0.05	20
P_P_subfamily	P_P_subfamily	AB_subfam2	AB_subfam1	5	19	0.26	0.05	19
P_P_subfamily	P_P_subfamily	AB_subfam2	AB_subfam2	5	5	0.99	0	0
P_P_subfamily	P_P_subfamily	P1_subfam1	P1_subfam1	55	55	0.73	0.12	16
P_P_subfamily	P_P_subfamily	P1_subfam1	P1_subfam2	55	15	0.22	0.08	36
P_P_subfamily	P_P_subfamily	P1_subfam2	P1_subfam1	15	55	0.22	0.08	36
P_P_subfamily	P_P_subfamily	P1_subfam2	P1_subfam2	15	15	0.77	0.13	17
P_P_subfamily	P_P_super_community	AB_subfam1	SSU5	19	165	0.08	0.03	38
P_P_subfamily	P_P_super_community	AB_subfam2	SSU5	5	165	0.08	0.01	12
P_P_subfamily	P_P_super_community	P1_subfam1	SSU5	55	165	0	0.01	NaN
P_P_subfamily	P_P_super_family	AB_subfam1	SSU5	19	154	0.08	0.03	38
P_P_subfamily	P_P_super_family	AB_subfam2	SSU5	5	154	0.09	0.01	11
P_P_subfamily	P_P_super_family	P1_subfam1	SSU5	55	154	0	0.01	NaN
P_P_super_community	P_P_community	SSU5	AB	165	26	0.08	0.02	25
P_P_super_community	P_P_community	SSU5	F116	165	19	0	0.01	NaN
P_P_super_community	P_P_community	SSU5	N15	165	51	0	0	NaN
P_P_super_community	P_P_community	SSU5	P1	165	77	0	0.01	NaN
P_P_super_community	P_P_community	SSU5	p48	165	19	0	0	NaN
P_P_super_community	P_P_community	SSU5	pCAV	165	9	0.34	0.12	35
P_P_super_community	P_P_community	SSU5	pKpn	165	42	0.57	0.17	30
P_P_super_community	P_P_community	SSU5	pMT1	165	39	0.51	0.23	45
P_P_super_community	P_P_community	SSU5	pSLy3	165	32	0.54	0.14	26
P_P_super_community	P_P_community	SSU5	SSU5_doubleton	165	2	0.57	0.11	19
P_P_super_community	P_P_community	SSU5	SSU5_pHCM2	165	41	0.63	0.16	25
P_P_super_community	P_P_community	SSU5	VP882	165	39	0	0.02	NaN
P_P_super_community	P_P_Family	SSU5	AB	165	24	0.08	0.02	25
P_P_super_community	P_P_Family	SSU5	N15	165	44	0	0	NaN
P_P_super_community	P_P_Family	SSU5	P1	165	70	0	0.01	NaN
P_P_super_community	P_P_Family	SSU5	pCAV	165	9	0.34	0.12	35
P_P_super_community	P_P_Family	SSU5	pKpn	165	42	0.57	0.17	30
P_P_super_community	P_P_Family	SSU5	pMT1	165	37	0.54	0.23	43
P_P_super_community	P_P_Family	SSU5	pSLy3	165	32	0.54	0.14	26
P_P_super_community	P_P_Family	SSU5	SSU5_doubleton	165	2	0.57	0.11	19
P_P_super_community	P_P_Family	SSU5	SSU5_pHCM2	165	41	0.63	0.16	25
P_P_super_community	P_P_subfamily	SSU5	AB_subfam1	165	19	0.08	0.03	38
P_P_super_community	P_P_subfamily	SSU5	AB_subfam2	165	5	0.08	0.01	12
P_P_super_community	P_P_subfamily	SSU5	P1_subfam1	165	55	0	0.01	NaN
P_P_super_community	P_P_super_community	SSU5	SSU5	165	165	0.55	0.19	35
P_P_super_community	P_P_super_family	SSU5	SSU5	165	154	0.57	0.18	32
P_P_super_family	P_P_community	SSU5	AB	154	26	0.08	0.02	25
P_P_super_family	P_P_community	SSU5	F116	154	19	0	0.01	NaN
P_P_super_family	P_P_community	SSU5	P1	154	77	0	0.01	NaN
P_P_super_family	P_P_community	SSU5	p48	154	19	0	0	NaN
P_P_super_family	P_P_community	SSU5	pCAV	154	9	0.32	0.06	19
P_P_super_family	P_P_community	SSU5	pKpn	154	42	0.59	0.16	27
P_P_super_family	P_P_community	SSU5	pMT1	154	39	0.54	0.22	41
P_P_super_family	P_P_community	SSU5	pSLy3	154	32	0.56	0.14	25
P_P_super_family	P_P_community	SSU5	SSU5_doubleton	154	2	0.59	0.1	17
P_P_super_family	P_P_community	SSU5	SSU5_pHCM2	154	41	0.66	0.15	23
P_P_super_family	P_P_community	SSU5	VP882	154	39	0	0.02	NaN
P_P_super_family	P_P_Family	SSU5	AB	154	24	0.08	0.02	25
P_P_super_family	P_P_Family	SSU5	P1	154	70	0	0.01	NaN
P_P_super_family	P_P_Family	SSU5	pCAV	154	9	0.32	0.06	19
P_P_super_family	P_P_Family	SSU5	pKpn	154	42	0.59	0.16	27
P_P_super_family	P_P_Family	SSU5	pMT1	154	37	0.56	0.22	39
P_P_super_family	P_P_Family	SSU5	pSLy3	154	32	0.56	0.14	25
P_P_super_family	P_P_Family	SSU5	SSU5_doubleton	154	2	0.59	0.1	17
P_P_super_family	P_P_Family	SSU5	SSU5_pHCM2	154	41	0.66	0.15	23
P_P_super_family	P_P_subfamily	SSU5	AB_subfam1	154	19	0.08	0.03	38
P_P_super_family	P_P_subfamily	SSU5	AB_subfam2	154	5	0.09	0.01	11
P_P_super_family	P_P_subfamily	SSU5	P1_subfam1	154	55	0	0.01	NaN
P_P_super_family	P_P_super_community	SSU5	SSU5	154	165	0.57	0.18	32
P_P_super_family	P_P_super_family	SSU5	SSU5	154	154	0.59	0.18	31
NA	NA	NA	NA	NA	NA	NA	NA	NA
