## supplemental_table_8 for "Bacteria have numerous phage-plasmid families with conserved phage and variable plasmid gene repertoires"

### Sheet: 2020_08_14_pp_grp_smr_final_tbl
Group_type	Group_name	n_members	average_size_bp	average_genes	average_PSC	average_gPPQ	virus_taxonomies	P_P_hosts
Community	AB	26	111484	118	0.924	0.581	(24) Siphoviridae; (2) Unassigned	(24) Acinetobacter; (1) Methylobacterium; (1) Rhizobium
Family	AB	24	110968	117	0.924	0.581	(23) Siphoviridae; (1) Unassigned	(24) Acinetobacter
Subfamily	AB_subfam1	19	110967	116	0.925	0.581	(18) Siphoviridae; (1) Unassigned	(19) Acinetobacter
Subfamily	AB_subfam2	5	112216	129	0.92	0.686	(5) Siphoviridae	(5) Acinetobacter
Community	Actinophage_A	29	52924	97	NA	0.982	(29) Siphoviridae	(21) Mycolicibacterium; (1) Mycobacterium; (7) Gordonia
Community	BigBertha	28	159746	244	NA	0.963	(27) Myoviridae; (1) Herelleviridae	(28) Bacillus
Community	CampHawk	5	138658	219	NA	NA	(5) Myoviridae	(5) Bacillus
Community	cp32	87	30397	40	0.057	0	(87) Unassigned	(52) Borrelia; (35) Borreliella
Community	F116	19	49135	67	0.762	0.898	(7) Siphoviridae; (7) Podoviridae; (4) Unassigned; (1) Myoviridae	(9) Klebsiella; (5) Pseudomonas; (1) Sodalis; (2) Salmonella; (2) Shigella
Community	IEBH	83	49838	67	0.984	0.659	(8) Myoviridae; (70) Siphoviridae; (5) Unassigned	(14) Clostridioides; (9) Clostridium; (1) Anoxybacillus; (55) Bacillus; (1) Clostridiaceae; (1) Enterococcus; (1) Paeniclostridium; (1) Thermoactinomycetaceae
Community	N15	51	55018	59	0.996	0.696	(49) Siphoviridae; (1) Unassigned; (1) Myoviridae	(1) Citrobacter; (1) Edwardsiella; (5) Escherichia; (41) Klebsiella; (1) Yersinia; (1) Cronobacter; (1) Pantoea
Family	N15	44	55348	59	0.996	0.694	(44) Siphoviridae	(1) Citrobacter; (2) Escherichia; (41) Klebsiella
Community	P1	77	95157	111	0.897	0.262	(55) Myoviridae; (20) Unassigned; (2) Siphoviridae	(58) Escherichia; (8) Salmonella; (1) Enterobacteriaceae; (1) Aeromonas; (1) Pantoea; (5) Shigella; (1) Vibrio; (1) Arsenophonus; (1) Klebsiella
Family	P1	70	95481	111	0.902	0.262	(54) Myoviridae; (16) Unassigned	(57) Escherichia; (8) Salmonella; (1) Enterobacteriaceae; (4) Shigella
Subfamily	P1_subfam1	55	96807	112	0.905	0.249	(54) Myoviridae; (1) Unassigned	(48) Escherichia; (6) Salmonella; (1) Enterobacteriaceae
Subfamily	P1_subfam2	15	91291	104	0.889	0.349	(15) Unassigned	(9) Escherichia; (2) Salmonella; (4) Shigella
Community	p48	19	48511	68	0.96	0.717	(2) Unassigned; (17) Myoviridae	(10) Escherichia; (1) Geobacillus; (1) Anoxybacillus; (5) Clostridium; (1) Salmonella; (1) Serratia
Community	pBS32	6	84228	93	0.963	0.816	(6) Siphoviridae	(6) Bacillus
Community	pCAV	9	111017	117	0.977	0.693	(8) Siphoviridae; (1) Unassigned	(9) Klebsiella
Family	pCAV	9	111017	117	0.977	0.693	(8) Siphoviridae; (1) Unassigned	(9) Klebsiella
Community	phi_CP21	3	177534	196	NA	NA	(3) Myoviridae	(3) Campylobacter
Community	phiBU01	3	22471	39	0.9	NA	(2) Siphoviridae; (1) Unassigned	(3) Staphylococcus
Community	phiCmus	3	42805	55	0.986	NA	(3) Siphoviridae	(3) Corynebacterium
Community	phiGIL16c	9	14870	22	0.685	NA	(9) Betatectivirus	(9) Bacillus
Community	PiSa	41	39331	44	0.768	0.15	(21) Siphoviridae; (20) Unassigned	(41) Piscirickettsia
Community	pKpn	42	111180	117	0.982	0.598	(41) Siphoviridae; (1) Unassigned	(1) Cronobacter; (41) Klebsiella
Family	pKpn	42	111180	117	0.982	0.598	(41) Siphoviridae; (1) Unassigned	(1) Cronobacter; (41) Klebsiella
Community	pLP39	17	40038	52	0.91	0.61	(5) Unassigned; (2) Myoviridae; (10) Siphoviridae	(14) Lactobacillus; (2) Pediococcus; (1) Campylobacter
Community	pMT1	39	100918	113	0.901	0.374	(37) Siphoviridae; (1) Unassigned; (1) Myoviridae	(37) Yersinia; (1) Thiobacimonas; (1) Salmonella
Family	pMT1	37	100918	113	0.913	0.376	(37) Siphoviridae	(37) Yersinia
Community	pp_Blicheniformis	3	205480	210	0.733	NA	(3) Siphoviridae	(3) Bacillus
Community	pp_phaeo	5	40573	54	0.917	NA	(3) Unassigned; (2) Siphoviridae	(5) Phaeobacter
Community	pSAM1	3	86882	118	0.768	NA	(3) Siphoviridae	(3) Streptomyces
Community	pSLy3	32	109928	120	0.988	0.633	(31) Siphoviridae; (1) Unassigned	(29) Escherichia; (1) Photorhabdus; (2) Shigella
Family	pSLy3	32	109928	120	0.988	0.633	(31) Siphoviridae; (1) Unassigned	(29) Escherichia; (1) Photorhabdus; (2) Shigella
Super_community	SSU5	165	109082	120	0.979	0.598	(4) Unassigned; (160) Siphoviridae; (1) Myoviridae	(29) Escherichia; (51) Klebsiella; (1) Thiobacimonas; (2) Citrobacter; (1) Cronobacter; (8) Enterobacter; (1) Photorhabdus; (33) Salmonella; (2) Shigella; (37) Yersinia
Super_family	SSU5	154	109038	120	0.979	0.598	(2) Unassigned; (152) Siphoviridae	(29) Escherichia; (42) Klebsiella; (2) Citrobacter; (1) Cronobacter; (8) Enterobacter; (1) Photorhabdus; (32) Salmonella; (2) Shigella; (37) Yersinia
Community	SSU5_doubleton	2	103844	125	0.989	NA	(2) Siphoviridae	(2) Salmonella
Family	SSU5_doubleton	2	103844	125	0.989	NA	(2) Siphoviridae	(2) Salmonella
Community	SSU5_pHCM2	41	106706	129	0.979	0.675	(41) Siphoviridae	(2) Citrobacter; (8) Enterobacter; (1) Klebsiella; (30) Salmonella
Family	SSU5_pHCM2	41	106706	129	0.979	0.675	(41) Siphoviridae	(2) Citrobacter; (8) Enterobacter; (1) Klebsiella; (30) Salmonella
Unassigned	Unassigned_to_community	59	58487	74	0.9	NA	(8) Myoviridae; (5) Podoviridae; (33) Siphoviridae; (13) Unassigned	(1) Aquitalea; (3) Clostridium; (1) Deinococcus; (1) Leptospira; (2) Methylobacterium; (1) Natrialba; (6) Bacillus; (1) Chromobacterium; (2) Enterococcus; (1) Aurantimonas; (2) Acinetobacter; (1) Acetobacter; (1) Actinoalloteichus; (1) Amycolatopsis; (1) Azospirillum; (1) Corynebacterium; (1) Eubacterium; (2) Lactobacillus; (2) Paenibacillus; (1) Phaeobacter; (1) Planctopirus; (1) Propionibacteri…
Community	VP882	39	40858	56	0.931	0.53	(5) Unassigned; (34) Myoviridae	(1) Phaeobacter; (2) Pseudomonas; (3) Salmonella; (1) Sphingobium; (7) Arsenophonus; (1) Cupriavidus; (2) Enterobacter; (3) Escherichia; (1) Haematospirillum; (4) Klebsiella; (5) Vibrio; (6) Zymomonas; (2) Burkholderia; (1) Halomonas
